# On a wing and a prayer: limitations and gaps in global bat wing morphology trait data

**DOI:** 10.1101/2020.12.07.414276

**Authors:** Matt Crane, Inês Silva, Matthew J. Grainger, George A. Gale

## Abstract

Species’ life history traits have a wide variety of applications in ecological and conservation research, particularly when assessing threats. The development and growth of global species trait databases are critical for improving trait-based analyses; however, it is vital to understand the gaps and biases of available data. Bats are an extremely diverse and widely distributed mammalian order, with many species facing local declines and extinction. We conducted a literature review for bat wing morphology, specifically wing loading and aspect ratio, to identify issues with data reporting and ambiguity. We collected data on field methodology, trait terminology, and data reporting and quality. We found several issues regarding semantic ambiguity in trait definitions and data reporting. Globally we found that bat wing morphology trait coverage was low. Only six bat families had over 40% trait coverage, and of those none consisted of more than 11 total species. We found similar biases in trait coverage across IUCN Redlist categories with threatened species having lower coverage. Geographically, North America, Europe, and the Indomalayan regions showed higher overall trait coverage, while both the Afrotropical and Neotropical ecoregions showed poor trait coverage. The underlying biases and gaps with bat wing morphology data have implications for researchers conducting global trait-based assessments. Implementing imputation techniques may address missing data, but only for smaller regional subsets with substantial trait coverage. However, due to the low overall trait coverage, increasing species representation in the database should be prioritized. We suggest adopting an Ecological Trait Standard vocabulary to reduce semantic ambiguity in bat wing morphology traits to improve data compilation and clarity. Additionally, we advocate that researchers adopt an Open Science approach to facilitate the growth of a bat wing morphology trait database.
