## Supplemental File 2_Taxonomic trait coverage table for "On a wing and a prayer: limitations and gaps in global bat wing morphology trait data"

### Sheet: Sheet1
Family	Genus	Number species	Trait coverage (%)			Trait completeness
			Aspect ratio	Wing loading	Relative wing loading
Cistugidae	Cistugo	2	1	1	1	1
	Total	2	1	1	1	1
Craseonycteridae	Craseonycteris	1	1	1	1	1
	Total	1	1	1	1	1
Emballonuridae	Balantiopteryx	3	0	0	0	0.166667
	Centronycteris	2	0	0	0	0.0833333
	Coleura	3	0.333	0.333	0.333	0.333333
	Cormura	1	0	0	0	0.166667
	Cyttarops	1	0	0	0	0.166667
	Diclidurus	4	0	0	0	0.166667
	Emballonura	8	0.25	0.25	0.25	0.166667
	Mosia	1	0	0	0	0.166667
	Paremballonura	2	0	0	0	0
	Peropteryx	5	0	0	0	0.166667
	Rhynchonycteris	1	1	1	1	1
	Saccolaimus	4	0.5	0.5	0.5	0.666667
	Saccopteryx	5	0.2	0.2	0.2	0
	Taphozous	14	0.357	0.357	0.357	0.166667
	Total	54	0.222	0.222	0.222	0.166667
Furipteridae	Amorphochilus	1	0	0	0	0
	Furipterus	1	0	0	0	0.166667
	Total	2	0	0	0	0.0833333
Hipposideridae	Anthops	1	0	0	0	0
	Asellia	4	0.25	0.25	0.25	0
	Aselliscus	2	0.5	0.5	0.5	0.583333
	Cloeotis	1	1	1	1	1
	Coelops	2	0.5	0.5	0.5	0.583333
	Hipposideros	77	0.208	0.208	0.208	0
	Paratriaenops	3	0	0	0	0
	Rhinonicteris	1	0	0	0	0.166667
	Triaenops	4	0.5	0.5	0.5	0.583333
	Total	95	0.232	0.232	0.232	0
Megadermatidae	Cardioderma	1	0	0	0	0.333333
	Eudiscoderma	1	0	0	0	0
	Lavia	1	1	1	1	1
	Macroderma	1	1	1	1	1
	Megaderma	2	1	1	1	0.916667
	Total	6	0.667	0.667	0.667	0.916667
Miniopteridae	Miniopterus	31	0.226	0.226	0.226	0
	Total	30	0.2	0.2	0.2	0
Molossidae	Austronomus	2	0.5	0.5	0.5	0.5
	Chaerephon	20	0.2	0.2	0.1	0.166667
	Cheiromeles	2	0	0.5	0.5	0.333333
	Cynomops	6	0.167	0.333	0.333	0.166667
	Eumops	15	0.067	0.067	0.067	0
	Molossops	4	0.5	0.5	0.5	0.5
	Molossus	9	0.667	0.667	0.667	1
	Mops	16	0.25	0.25	0.25	0.166667
	Mormopterus	16	0.312	0.312	0.312	0
	Myopterus	2	0	0.5	0.5	0.416667
	Nyctinomops	4	0	0	0	0.166667
	Otomops	8	0.25	0.25	0.125	0
	Ozimops	2	0	0	0	0
	Platymops	1	0	0	0	0
	Promops	3	0	0.333	0.333	0.166667
	Sauromys	1	1	1	1	1
	Tadarida	8	0.5	0.5	0.5	0.416667
	Tomopeas	1	0	0	0	0
	Total	120	0.258	0.292	0.267	0.166667
Mormoopidae	Mormoops	2	1	1	1	0.833333
	Pteronotus	9	0.556	0.556	0.556	0.666667
	Total	11	0.636	0.636	0.636	0.666667
Mystacinidae	Mystacina	2	1	1	1	1
	Total	2	1	1	1	1
Myzopodidae	Myzopoda	2	0	0	0	0.0833333
	Total	2	0	0	0	0.0833333
Natalidae	Chilonatalus	3	0	0	0	0
	Natalus	7	0.143	0.143	0.143	0
	Nyctiellus	1	0	0	0	0
	Total	11	0.091	0.091	0.091	0
Noctilionidae	Noctilio	2	1	1	1	1
	Total	2	1	1	1	1
Nycteridae	Nycteris	16	0.312	0.312	0.312	0.166667
	Total	16	0.312	0.312	0.312	0.166667
Phyllostomidae	Ametrida	1	0	0	0	0.166667
	Anoura	9	0.111	0.111	0.111	0
	Ardops	1	0	0	0	0.166667
	Ariteus	1	0	0	0	0
	Artibeus	12	0.417	0.333	0.417	0.166667
	Brachyphylla	2	0.5	0.5	0.5	0.416667
	Carollia	8	0.375	0.375	0.375	0.0833333
	Centurio	1	0	0	0	0.166667
	Chiroderma	6	0.333	0.333	0.333	0.166667
	Choeroniscus	3	0.667	0.667	0.667	1
	Choeronycteris	1	1	1	1	1
	Chrotopterus	1	1	1	1	1
	Dermanura	11	0.273	0.182	0.273	0
	Desmodus	1	1	1	1	1
	Diaemus	1	1	1	1	1
	Diphylla	1	1	1	1	1
	Dryadonycteris	1	0	0	0	0
	Ectophylla	1	0	0	0	0.166667
	Enchisthenes	1	0	0	0	0.166667
	Erophylla	2	1	1	1	0.833333
	Gardnerycteris	2	0.5	0.5	0.5	0.5
	Glossophaga	5	0.4	0.4	0.4	0.166667
	Glyphonycteris	3	0.333	0.333	0.333	0.166667
	Hylonycteris	1	0	0	0	0.166667
	Lampronycteris	1	1	1	1	0.666667
	Leptonycteris	3	0.333	0.333	0.333	0.333333
	Lichonycteris	2	1	0.5	1	0.666667
	Lionycteris	1	0	0	0	0.166667
	Lonchophylla	15	0.067	0.067	0.067	0
	Lonchorhina	5	0	0	0	0.166667
	Lophostoma	7	0.429	0.429	0.429	0.166667
	Macrophyllum	1	0	0	0	0.166667
	Macrotus	2	1	1	1	1
	Mesophylla	1	1	1	1	0.666667
	Micronycteris	11	0.455	0.455	0.455	0
	Mimon	2	0	0	0	0.0833333
	Monophyllus	2	0.5	1	1	0.583333
	Musonycteris	1	0	0	0	0
	Neonycteris	1	0	0	0	0
	Phylloderma	1	1	1	1	0.666667
	Phyllonycteris	2	0	0	0	0.0833333
	Phyllops	1	0	0	0	0
	Phyllostomus	4	0.75	0.75	0.75	0.833333
	Platalina	1	0	0	0	0
	Platyrrhinus	20	0.05	0.05	0.05	0
	Pygoderma	1	0	0	0	0.166667
	Rhinophylla	3	0.667	0.667	0.667	0.666667
	Scleronycteris	1	0	0	0	0.166667
	Sphaeronycteris	1	0	0	0	0.166667
	Stenoderma	1	1	1	1	1
	Sturnira	22	0.091	0.091	0.091	0
	Tonatia	2	0.5	0.5	0.5	0.416667
	Trachops	1	1	1	1	1
	Trinycteris	1	1	1	1	0.666667
	Uroderma	2	1	1	1	0.833333
	Vampyressa	3	0.333	0.333	0.333	0.166667
	Vampyriscus	3	0.667	0.333	0.667	0.333333
	Vampyrodes	2	0.5	0.5	0.5	0.5
	Vampyrum	1	1	1	1	1
	Xeronycteris	1	0	0	0	0
	Total	205	0.317	0.302	0.322	0.166667
Pteropodidae	Acerodon	5	0	0	0	0.166667
	Aethalops	2	0	0	0	0.0833333
	Alionycteris	1	0	0	0	0.166667
	Aproteles	1	0	0	0	0.166667
	Balionycteris	1	1	1	1	1
	Casinycteris	2	0	0	0	0.0833333
	Chironax	1	1	1	1	1
	Cynopterus	7	0.429	0.429	0.429	0.166667
	Desmalopex	2	0	0	0	0
	Dobsonia	13	0.154	0.154	0.154	0.166667
	Dyacopterus	2	0.5	0.5	0.5	0.5
	Eidolon	2	0.5	0.5	0.5	0.583333
	Eonycteris	3	0.333	0.333	0.333	0.166667
	Epomophorus	9	0.222	0.333	0.333	0.166667
	Epomops	3	0.333	0.333	0.333	0.166667
	Haplonycteris	1	0	0	0	0.166667
	Harpyionycteris	2	0.5	0.5	0.5	0.583333
	Hypsignathus	1	1	1	1	1
	Latidens	1	0	0	0	0
	Lissonycteris	1	0	0	0	0.166667
	Macroglossus	2	0.5	0.5	0.5	0.583333
	Megaerops	4	0.25	0.25	0.25	0.166667
	Megaloglossus	2	0	0	0	0.166667
	Melonycteris	3	0	0	0	0.166667
	Micropteropus	2	0.5	0.5	0.5	0.5
	Mirimiri	1	0	0	0	0
	Myonycteris	4	0	0	0	0.0833333
	Nanonycteris	1	0	0	0	0.333333
	Neopteryx	1	0	0	0	0
	Notopteris	2	0.5	0.5	0.5	0.5
	Nyctimene	15	0.267	0.267	0.267	0.166667
	Otopteropus	1	0	0	0	0.166667
	Paranyctimene	2	0.5	0.5	0.5	0.5
	Penthetor	1	0	0	0	0.166667
	Plerotes	1	0	0	0	0
	Ptenochirus	2	0	0	0	0.166667
	Pteralopex	5	0	0	0	0.166667
	Pteropus	61	0.131	0.131	0.131	0.166667
	Rousettus	10	0.4	0.4	0.4	0.166667
	Scotonycteris	2	0	0	0	0.333333
	Sphaerias	1	1	1	1	1
	Styloctenium	2	0.5	0.5	0.5	0.5
	Syconycteris	3	0.333	0.333	0.333	0.166667
	Thoopterus	1	1	1	1	1
	Total	189	0.212	0.217	0.217	0.166667
Rhinolophidae	Rhinolophus	89	0.371	0.348	0.371	0.166667
	Total	89	0.371	0.348	0.371	0.166667
Rhinopomatidae	Rhinopoma	6	0.5	0.5	0.5	0.583333
	Total	6	0.5	0.5	0.5	0.583333
Thyropteridae	Thyroptera	5	0.4	0.4	0.4	0
	Total	5	0.4	0.4	0.4	0
Vespertilionidae	Antrozous	1	1	1	1	1
	Arielulus	5	0	0	0	0
	Baeodon	2	0	0	0	0
	Barbastella	2	0.5	0.5	0.5	0.583333
	Bauerus	1	0	0	0	0.166667
	Chalinolobus	7	0.571	0.571	0.571	1
	Corynorhinus	3	0.667	0.667	0.667	1
	Eptesicus	25	0.2	0.2	0.2	0
	Euderma	1	0	0	0	0.166667
	Eudiscopus	1	0	0	0	0
	Falsistrellus	4	0.25	0.25	0.25	0.0833333
	Glauconycteris	12	0.167	0.167	0.167	0.25
	Glischropus	3	0	0	0	0
	Harpiocephalus	1	1	1	1	1
	Harpiola	2	0	0	0	0
	Hesperoptenus	5	0.2	0.2	0.2	0
	Histiotus	7	0.286	0.286	0.286	0
	Hypsugo	14	0.143	0.143	0.143	0
	Ia	1	1	1	1	1
	Idionycteris	1	1	1	1	1
	Kerivoula	22	0.273	0.227	0.227	0.166667
	Laephotis	4	0.25	0.25	0.25	0.0833333
	Lasionycteris	1	1	1	1	1
	Lasiurus	17	0.176	0.176	0.176	0
	Mimetillus	1	1	1	1	1
	Murina	25	0.2	0.2	0.2	0
	Myotis	115	0.339	0.348	0.348	0.166667
	Neoromicia	16	0.25	0.25	0.25	0.0833333
	Nyctalus	8	0.375	0.375	0.375	0.0833333
	Nycticeinops	1	1	1	1	1
	Nycticeius	3	0.333	0.333	0.333	0
	Nyctophilus	12	0.333	0.333	0.333	0.166667
	Otonycteris	2	0	0	0	0.0833333
	Parastrellus	1	1	1	1	1
	Perimyotis	1	1	1	1	1
	Pharotis	1	0	0	0	0
	Philetor	1	0	0	0	0.166667
	Phoniscus	4	0.25	0.25	0.25	0.166667
	Pipistrellus	39	0.256	0.256	0.256	0
	Plecotus	14	0.143	0.143	0.143	0
	Rhogeessa	11	0.091	0.091	0.091	0
	Rhyneptesicus	1	0	0	0	0
	Scoteanax	1	1	1	1	1
	Scotoecus	3	0.333	0.333	0.333	0.166667
	Scotomanes	1	1	1	1	1
	Scotophilus	18	0.278	0.278	0.278	0
	Scotorepens	4	0.5	0.5	0.5	0.583333
	Scotozous	1	1	1	1	1
	Submyotodon	1	0	0	0	0
	Tylonycteris	2	1	1	1	1
	Vespadelus	9	0.444	0.444	0.444	0.166667
	Vespertilio	2	0.5	0.5	0.5	0.583333
	Total	441	0.29	0.29	0.29	0.166667
